# Comprehensive Transcriptomic Analysis of COVID-19 Blood, Lung, and Airway

**DOI:** 10.1101/2020.05.28.121889

**Authors:** Andrea R. Daamen, Prathyusha Bachali, Katherine A. Owen, Kathryn M. Kingsmore, Erika L. Hubbard, Adam C. Labonte, Robert Robl, Sneha Shrotri, Amrie C. Grammer, Peter E. Lipsky

## Abstract

**Abstract:** SARS-CoV2 is a previously uncharacterized coronavirus and causative agent of the COVID-19 pandemic. The host response to SARS-CoV2 has not yet been fully delineated, hampering a precise approach to therapy. To address this, we carried out a comprehensive analysis of gene expression data from the blood, lung, and airway of COVID-19 patients. Our results indicate that COVID-19 pathogenesis is driven by populations of myeloid-lineage cells with highly inflammatory but distinct transcriptional signatures in each compartment. The relative absence of cytotoxic cells in the lung suggests a model in which delayed clearance of the virus may permit exaggerated myeloid cell activation that contributes to disease pathogenesis by the production of inflammatory mediators. The gene expression profiles also identify potential therapeutic targets that could be modified with available drugs. The data suggest that transcriptomic profiling can provide an understanding of the pathogenesis of COVID-19 in individual patients.

**Graphical Abstract:** 
