## Supplemental Table 1 for "Comprehensive Transcriptomic Analysis of COVID-19 Blood, Lung, and Airway"

### Sheet: Datasets used in study
Dataset	Accessibility	Metadata	RNA-seq Method
CRA002309	https://bigd.big.ac.cn/gsa/browse/CRA002390	3 PBMC SARS-CoV-2	PBMC from 3 SARS-CoV-2 and 3 healthy donors was isolated using Ficoll density gradient method.
		3 PBMC healthy donor	Illumina NovaSeq 5000
		3 BALF SARS-CoV-2
GSE147505	https://www.ncbi.nlm.nih.gov/bioproject/PRJNA615032	2 male postmortem lung (>60 years)	Illumina NextSeq 500
		2 male healthy lung (>70 years)
