## Supplemental Table 5 for "Comprehensive Transcriptomic Analysis of COVID-19 Blood, Lung, and Airway"

### Sheet: Myeloid Subpopulations
Supplemental Data 5a. Gene lists defining myeloid populations increased in 3 compartments derived from co-expression analyses.
CoV-2 PBMC Myeloid A1			CoV-2 Lung Myeloid A2			CoV-2 BAL Myeloid A3
GeneSymbol	EntrezID		GeneSymbol	EntrezID		GeneSymbol	EntrezID
ADAMDEC1	27299		ADAMDEC1	27299		ACE	1636
ADGRE2	30817		ADGRE1	2015		ADAMDEC1	27299
AIF1	199		ADGRE2	30817		ADGRE3	84658
AOAH	313		AIF1	199		AIF1	199
APOBEC3B	9582		APOBEC3B	9582		APOBEC3G	60489
APOBR	55911		APOBEC3G	60489		APOC1	341
APOC1	341		APOBR	55911		C1QA	712
BST1	683		APOC1	341		C1QB	713
C1QA	712		BST1	683		C1QC	714
C1QB	713		C1QA	712		C1R	715
C1QC	714		C1QB	713		C2	717
C1RL	51279		C1QC	714		C4BPA	722
C2	717		C2	717		C5	727
C4A	720		C4BPA	722		C6	729
C4B	721		C4BPB	725		CCL18	6362
C4BPA	722		C6	729		CCL2	6347
C5	727		C8A	731		CCL28	56477
C6	729		CCL18	6362		CCL7	6354
CCL18	6362		CCL2	6347		CCL8	6355
CCL2	6347		CCL22	6367		CD163	9332
CCL7	6354		CCL7	6354		CD300LF	146722
CCL8	6355		CCL8	6355		CD5L	922
CD101	9398		CD14	929		CD68	968
CD14	929		CD300E	342510		CD80	941
CD163	9332		CD33	945		CHI3L1	1116
CD209	30835		CD80	941		CLEC2B	9976
CD300C	10871		CFD	1675		CLEC4E	26253
CD300E	342510		CFP	5199		CLEC5A	23601
CD300LF	146722		CHI3L1	1116		CLEC6A	93978
CD33	945		CHIT1	1118		CXCL1	2919
CD68	968		CLEC12A	160364		CXCL10	3627
CD80	941		CLEC12B	387837		CXCL11	6373
CFD	1675		CLEC1A	51267		CXCL2	2920
CFP	5199		CLEC2B	9976		CXCL8	3576
CLEC10A	10462		CLEC4A	50856		CXCL9	4283
CLEC12A	160364		CLEC4D	338339		CXCR2	3579
CLEC12B	387837		CLEC4E	26253		FCER1G	2207
CLEC16A	23274		CLEC7A	64581		FCGR1A	2209
CLEC4A	50856		CSF2	1437		FCGR1B	2210
CLEC4D	338339		CSF2RB	1439		FCGR2A	2212
CLEC4E	26253		CSF3R	1441		FCGR2C	9103
CLEC5A	23601		CST3	1471		FCGR3A	2214
CLEC6A	93978		CXCL1	2919		FCGR3B	2215
CLEC7A	64581		CXCL10	3627		FOLR2	2350
CSF1R	1436		CXCL11	6373		IGSF6	10261
CSF2RA	1438		CXCL13	10563		IK	3550
CSF2RB	1439		CXCL8	3576		IL18	3606
CSF3R	1441		CXCR2	3579		IL1A	3552
CST3	1471		CYBA	1535		IL1B	3553
CXCL10	3627		CYBB	1536		IL1RN	3557
CXCL11	6373		FCER1G	2207		IL23A	51561
CXCL2	2920		FCGR1A	2209		LAMP3	27074
CXCL9	4283		FCGR2A	2212		LGALS9B	284194
CYBA	1535		FCGR2B	2213		LGALS9C	654346
CYBB	1536		FCGR2C	9103		LILRB4	11006
FCER1G	2207		FCGR3A	2214		LILRB5	10990
FCGR1A	2209		FCGR3B	2215		LY86	9450
FCGR1B	2210		FFAR2	2867		LYVE1	10894
FCGR2A	2212		FGR	2268		MARCO	8685
FCGR2B	2213		FOLR2	2350		MERTK	10461
FCGR2C	9103		GRN	2896		MNDA	4332
FGR	2268		IFNL1	282618		MRC1	4360
FLT3	2322		IGSF6	10261		MS4A4A	51338
FOLR2	2350		IL12B	3593		MSR1	4481
FUT4	2526		IL18	3606		OLR1	4973
GRN	2896		IL18RAP	8807		OTOF	9381
HVCN1	84329		IL1A	3552		PDCD1LG2	80380
IFI30	10437		IL1B	3553		PILRA	29992
IGSF6	10261		IL1RAP	3556		RNASE7	84659
IL10RA	3587		IL1RN	3557		SCARB1	949
IL18	3606		IL20	50604		SERPING1	710
IL1A	3552		IL23A	51561		SIGLEC1	6614
IL1RAP	3556		IL27	246778		SIGLEC14	100049587
IL1RN	3557		ITGAX	3687		SIGLEC5	8778
ITGAX	3687		LAMP3	27074		SIGLEC7	27036
LGALS12	85329		LGALS9	3965		SKAP2	8935
LGALS9	3965		LGALS9C	654346		SLAMF8	56833
LILRA1	11024		LILRA5	353514		SLPI	6590
LILRA2	11027		LILRA6	79168		STAP2	55620
LILRA5	353514		LILRB1	10859		TGM2	7052
LILRA6	79168		LILRB2	10288		TLR8	51311
LILRB1	10859		LILRB3	11025		TNF	7124
LILRB2	10288		LILRB4	11006		TNFAIP8L2	79626
LILRB3	11025		LILRB5	10990		TNFSF13B	10673
LILRB4	11006		LMNB1	4001		TNIP3	79931
LILRB5	10990		LY86	9450		TYROBP	7305
LMNB1	4001		LYZ	4069		VSIG4	11326
LY86	9450		MNDA	4332
LYVE1	10894		MPEG1	219972
LYZ	4069		MS4A4A	51338
MARCO	8685		MS4A6A	64231
MEFV	4210		MSR1	4481
MERTK	10461		NLRP3	114548
MFGE8	4240		OLR1	4973
MNDA	4332		OTOF	9381
MPEG1	219972		PDCD1LG2	80380
MRC1	4360		PILRA	29992
MS4A4A	51338		PLEK	5341
MS4A6A	64231		S100A8	6279
MSR1	4481		S100A9	6280
NLRP12	91662		S1PR5	53637
NLRP3	114548		SECTM1	6398
NOD2	64127		SEMA4A	64218
NTSR1	4923		SERPINB9	5272
OSCAR	126014		SERPING1	710
OTOF	9381		SIGLEC14	100049587
PECAM1	5175		SIGLEC5	8778
PILRA	29992		SLPI	6590
PLEK	5341		SPI1	6688
PRAM1	84106		TLR2	7097
RNASE3	6037		TNF	7124
RNASE6	6039		TNFSF13B	10673
RNASE7	84659		TNFSF14	8740
S100A8	6279		TNIP3	79931
S100A9	6280		TREM1	54210
SCARB1	949		TREML4	285852
SECTM1	6398		TYROBP	7305
SEMA4A	64218		UNC93B1	81622
SERPINB9	5272		VSIG4	11326
SERPING1	710
SIGLEC1	6614
SIGLEC10	89790
SIGLEC5	8778
SIGLEC7	27036
SKAP2	8935
SLC11A1	6556
SLITRK4	139065
SPI1	6688
TGM2	7052
THBD	7056
TLR2	7097
TLR8	51311
TNF	7124
TNFAIP8L2	79626
TNFRSF1B	7133
TNFSF13B	10673
TREM1	54210
TREML4	285852
TYROBP	7305
UNC93B1	81622
VENTX	27287
VSIG4	11326
VSTM1	284415

### Sheet: Venn Diagram
Supplemental Data 5b. Overlapping genes in co-expression derived myeloid subpopulations between 3 compartments
PBMC/Lung/BAL			PBMC/Lung			PBMC/BAL			LUNG/BAL			PBMC			LUNG			BAL
GeneSymbol	EntrezID		GeneSymbol	EntrezID		GeneSymbol	EntrezID		GeneSymbol	EntrezID		GeneSymbol	EntrezID		GeneSymbol	EntrezID		GeneSymbol	EntrezID
ADAMDEC1	27299		ADGRE2	30817		C5	727		APOBEC3G	60489		AOAH	313		ADGRE1	2015		ACE	1636
AIF1	199		APOBEC3B	9582		CD163	9332		CHI3L1	1116		C1RL	51279		C4BPB	725		ADGRE3	84658
APOC1	341		APOBR	55911		CD300LF	146722		CLEC2B	9976		C4A	720		C8A	731		C1R	715
C1QA	712		BST1	683		CD68	968		CXCL1	2919		C4B	721		CCL22	6367		CCL28	56477
C1QB	713		CD14	929		CLEC5A	23601		CXCL8	3576		CD101	9398		CHIT1	1118		CD5L	922
C1QC	714		CD300E	342510		CLEC6A	93978		CXCR2	3579		CD209	30835		CLEC1A	51267		IK	3550
C2	717		CD33	945		CXCL2	2920		FCGR3A	2214		CD300C	10871		CSF2	1437		LGALS9B	284194
C4BPA	722		CFD	1675		CXCL9	4283		FCGR3B	2215		CLEC10A	10462		CXCL13	10563		SLAMF8	56833
C6	729		CFP	5199		FCGR1B	2210		IL1B	3553		CLEC16A	23274		FFAR2	2867		STAP2	55620
CCL18	6362		CLEC12A	160364		LYVE1	10894		IL23A	51561		CSF1R	1436		IFNL1	282618
CCL2	6347		CLEC12B	387837		MARCO	8685		LAMP3	27074		CSF2RA	1438		IL12B	3593
CCL7	6354		CLEC4A	50856		MERTK	10461		LGALS9C	654346		FLT3	2322		IL18RAP	8807
CCL8	6355		CLEC4D	338339		MRC1	4360		OLR1	4973		FUT4	2526		IL20	50604
CD80	941		CLEC7A	64581		RNASE7	84659		PDCD1LG2	80380		HVCN1	84329		IL27	246778
CLEC4E	26253		CSF2RB	1439		SCARB1	949		SIGLEC14	100049587		IFI30	10437		S1PR5	53637
CXCL10	3627		CSF3R	1441		SIGLEC1	6614		SLPI	6590		IL10RA	3587		TNFSF14	8740
CXCL11	6373		CST3	1471		SIGLEC7	27036		TNIP3	79931		LGALS12	85329
FCER1G	2207		CYBA	1535		SKAP2	8935					LILRA1	11024
FCGR1A	2209		CYBB	1536		TGM2	7052					LILRA2	11027
FCGR2A	2212		FCGR2B	2213		TLR8	51311					MEFV	4210
FCGR2C	9103		FGR	2268		TNFAIP8L2	79626					MFGE8	4240
FOLR2	2350		GRN	2896								NLRP12	91662
IGSF6	10261		IL1RAP	3556								NOD2	64127
IL18	3606		ITGAX	3687								NTSR1	4923
IL1A	3552		LGALS9	3965								OSCAR	126014
IL1RN	3557		LILRA5	353514								PECAM1	5175
LILRB4	11006		LILRA6	79168								PRAM1	84106
LILRB5	10990		LILRB1	10859								RNASE3	6037
LY86	9450		LILRB2	10288								RNASE6	6039
MNDA	4332		LILRB3	11025								SIGLEC10	89790
MS4A4A	51338		LMNB1	4001								SLC11A1	6556
MSR1	4481		LYZ	4069								SLITRK4	139065
OTOF	9381		MPEG1	219972								THBD	7056
PILRA	29992		MS4A6A	64231								TNFRSF1B	7133
SERPING1	710		NLRP3	114548								VENTX	27287
SIGLEC5	8778		PLEK	5341								VSTM1	284415
TNF	7124		S100A8	6279
TNFSF13B	10673		S100A9	6280
TYROBP	7305		SECTM1	6398
VSIG4	11326		SEMA4A	64218
			SERPINB9	5272
			SPI1	6688
			TLR2	7097
			TREM1	54210
			TREML4	285852
			UNC93B1	81622

### Sheet: Trajectory Analysis
Supplemental Data 5c. Input to trajectory analysis
geneSymbol	Entrez
AASS	10157
ABCD1	215
ABCD2	225
ABCD3	5825
ACAA2	10449
ACACB	32
ACADM	34
ACADS	35
ACADVL	37
ACAT1	38
ACAT2	39
ACE	1636
ACO2	50
ACOX1	51
ACOX2	8309
ACOX3	8310
ACOXL	55289
ACSL1	2180
ACSL5	51703
ADAM8	101
ADAMDEC1	27299
ADGRE1	2015
ADGRE2	30817
ADGRE3	84658
ADK	132
AIF1	199
AIM2	9447
AK3	50808
AKT2	208
ALDH4A1	8659
ALDH7A1	501
ALOX15	246
AOAH	313
APOBEC3B	9582
APOBEC3G	60489
APOBR	55911
APOC1	341
APOL1	8542
APOL2	23780
APOL3	80833
APOL6	80830
ARG1	383
ART4	420
ATF3	467
ATP5A1	498
ATP5B	506
ATP5D	513
ATP5E	514
ATP5F1	515
ATP5G1	516
ATP5G2	517
ATP5G3	518
ATP5H	10476
ATP5I	521
ATP5J	522
ATP5J2	9551
ATP5L	10632
ATP5O	539
ATP5S	27109
AUH	549
BATF2	116071
BATF3	55509
BCL2A1	597
BCS1L	617
BDH2	56898
BIRC3	330
BMX	660
BST1	683
BTK	695
C16orf54	283897
C1QA	712
C1QB	713
C1QC	714
C1R	715
C1RL	51279
C2	717
C4A	720
C4B	721
C4BPA	722
C4BPB	725
C5	727
C6	729
C8A	731
CA2	760
CASP1	834
CASP10	843
CCL13	6357
CCL15	6359
CCL18	6362
CCL19	6363
CCL2	6347
CCL20	6364
CCL22	6367
CCL23	6368
CCL28	56477
CCL5	6352
CCL7	6354
CCL8	6355
CCND2	894
CCR7	1236
CD101	9398
CD14	929
CD163	9332
CD180	4064
CD209	30835
CD274	29126
CD300A	11314
CD300C	10871
CD300E	342510
CD300LF	146722
CD33	945
CD36	948
CD38	952
CD4	920
CD40	958
CD52	1043
CD5L	922
CD68	968
CD72	971
CD80	941
CD86	942
CDKN1A	1026
CEACAM1	634
CEP89	84902
CERK	64781
CFB	629
CFD	1675
CFP	5199
CHI3L1	1116
CHI3L2	1117
CHIT1	1118
CLEC10A	10462
CLEC12A	160364
CLEC12B	387837
CLEC16A	23274
CLEC1A	51267
CLEC2B	9976
CLEC4A	50856
CLEC4D	338339
CLEC4E	26253
CLEC4F	165530
CLEC5A	23601
CLEC6A	93978
CLEC7A	64581
CNR2	1269
COA1	55744
COA3	28958
COA4	51287
COA5	493753
COA6	388753
COA7	65260
COX10	1352
COX10-AS1	100874058
COX11	1353
COX14	84987
COX15	1355
COX16	51241
COX17	10063
COX18	285521
COX19	90639
COX20	116228
COX4I1	1327
COX4I2	84701
COX5A	9377
COX5B	1329
COX6A1	1337
COX6B1	1340
COX6C	1345
COX7A1	1346
COX7A2	1347
COX7A2L	9167
COX7B	1349
COX7C	1350
COX8A	1351
CPT1A	1374
CPT2	1376
CROT	54677
CS	1431
CSAG3	389903
CSF1R	1436
CSF2	1437
CSF2RA	1438
CSF2RB	1439
CSF3R	1441
CST3	1471
CTSC	1075
CXCL1	2919
CXCL10	3627
CXCL11	6373
CXCL13	10563
CXCL2	2920
CXCL8	3576
CXCL9	4283
CXCR2	3579
CXCR4	7852
CYBA	1535
CYBB	1536
CYC1	1537
CYCS	54205
DECR1	1666
DEF6	50619
DLAT	1737
DLC1	10395
DLD	1738
DLST	1743
DNAJC15	29103
DOCK8	81704
EBI3	10148
ECHDC1	55862
ECHDC2	55268
ECHS1	1892
ECI1	1632
ECI2	10455
EDN1	1906
EGR2	1959
EHHADH	1962
EPB41	2035
ETFA	2108
ETFB	2109
ETFDH	2110
F8	2157
FAS	355
FCAR	2204
FCER1A	2205
FCER1G	2207
FCER2	2208
FCGR1A	2209
FCGR1B	2210
FCGR2A	2212
FCGR2B	2213
FCGR2C	9103
FCGR3A	2214
FCGR3B	2215
FDCSP	260436
FFAR2	2867
FGL2	10875
FGR	2268
FH	2271
FLT3	2322
FN1	2335
FOLR2	2350
FUT4	2526
FYB1	2533
G6PD	2539
GAD1	2571
GADD45B	4616
GADD45G	10912
GBP1	2633
GBP2	2634
GCDH	2639
GCH1	2643
GCNT1	2650
GIMAP2	26157
GIMAP4	55303
GIMAP5	55340
GLS	2744
GLUD1	2746
GOT1	2805
GPR18	2841
GPR84	53831
GRHPR	9380
GRN	2896
H6PD	9563
HAAO	23498
HACL1	26061
HADH	3033
HADHA	3030
HADHB	3032
HAVCR2	84868
HBG2	3048
HCK	3055
HESX1	8820
HEXB	3074
HHLA2	11148
HIBCH	26275
HLX	3142
HNMT	3176
HRH1	3269
HS3ST1	9957
HS3ST2	9956
HSD11B1	3290
HSD17B4	3295
HVCN1	84329
IDH1	3417
IDH2	3418
IDH3A	3419
IDH3B	3420
IDH3G	3421
IDO1	3620
IER3	8870
IFI27	3429
IFI30	10437
IFI44	10561
IFNL1	282618
IGF1	3479
IGFBP4	3487
IGSF6	10261
IK	3550
IL10RA	3587
IL12A	3592
IL12B	3593
IL15	3600
IL15RA	3601
IL18	3606
IL18R1	8809
IL18RAP	8807
IL1A	3552
IL1B	3553
IL1RAP	3556
IL1RN	3557
IL20	50604
IL23A	51561
IL27	246778
IL2RA	3559
IL2RG	3561
IL31RA	133396
IL4I1	259307
IL6	3569
IL7R	3575
INHBA	3624
IRF1	3659
IRF7	3665
IRS1	3667
IRS2	8660
ITGAM	3684
ITGAX	3687
IVD	3712
JAK2	3717
LAIR1	3903
LAMP3	27074
LAP3	51056
LAT	27040
LCP2	3937
LDHAL6B	92483
LGALS12	85329
LGALS9	3965
LGALS9B	284194
LGALS9C	654346
LILRA1	11024
LILRA2	11027
LILRA5	353514
LILRA6	79168
LILRB1	10859
LILRB2	10288
LILRB3	11025
LILRB4	11006
LILRB5	10990
LIPA	3988
LMNB1	4001
LPAR6	10161
LTA4H	4048
LY75	4065
LY86	9450
LYVE1	10894
LYZ	4069
MAF	4094
MARCO	8685
MCCC2	64087
MDH2	4191
MEFV	4210
MERTK	10461
MFGE8	4240
MNDA	4332
MPC1	51660
MPC2	25874
MPEG1	219972
MRC1	4360
MRPS15	64960
MS4A4A	51338
MS4A6A	64231
MSR1	4481
MT-ATP6	4508
MT-ATP8	4509
MT-CO1	4512
MT-CO2	4513
MT-CO3	4514
MT-CYB	4519
MT-ND1	4535
MT-ND2	4536
MT-ND3	4537
MT-ND4	4538
MT-ND4L	4539
MT-ND5	4540
MT-ND6	4541
NAMPT	10135
NDUFA1	4694
NDUFA10	4705
NDUFA11	126328
NDUFA12	55967
NDUFA13	51079
NDUFA2	4695
NDUFA3	4696
NDUFA4	4697
NDUFA4L2	56901
NDUFA5	4698
NDUFA6	4700
NDUFA8	4702
NDUFA9	4704
NDUFAB1	4706
NDUFAF1	51103
NDUFAF2	91942
NDUFAF3	25915
NDUFAF4	29078
NDUFAF5	79133
NDUFAF6	137682
NDUFAF7	55471
NDUFAF8	284184
NDUFB1	4707
NDUFB10	4716
NDUFB11	54539
NDUFB2	4708
NDUFB3	4709
NDUFB4	4710
NDUFB5	4711
NDUFB6	4712
NDUFB7	4713
NDUFB8	4714
NDUFB9	4715
NDUFC1	4717
NDUFC2	4718
NDUFS1	4719
NDUFS2	4720
NDUFS3	4722
NDUFS4	4724
NDUFS5	4725
NDUFS6	4726
NDUFS7	374291
NDUFS8	4728
NDUFV1	4723
NDUFV2	4729
NDUFV3	4731
NKTR	4820
NLRP12	91662
NLRP3	114548
NOD2	64127
NR3C1	2908
NTSR1	4923
NUBPL	80224
OAS1	4938
OAS2	4939
OAS3	4940
OASL	8638
OAT	4942
OGDH	4967
OLR1	4973
OSCAR	126014
OTOF	9381
OXA1L	5018
OXCT1	5019
P2RY13	53829
P2RY14	9934
PC	5091
PDCD1LG2	80380
PDGFA	5154
PDHA1	5160
PDHB	5162
PDHX	8050
PDK1	5163
PDK2	5164
PDK3	5165
PDK4	5166
PDP1	54704
PDP2	57546
PDPR	55066
PECAM1	5175
PEX13	5194
PEX2	5828
PEX5	5830
PEX7	5191
PFKFB2	5208
PFKFB3	5209
PFKFB4	5210
PFKP	5214
PGD	5226
PHYH	5264
PIK3AP1	118788
PILRA	29992
PKM	5315
PLA1A	51365
PLA2G5	5322
PLEK	5341
POU2F2	5452
PRAM1	84106
PRPS1	5631
PRPS2	5634
PSAT1	29968
PSMA2	5683
PSMB9	5698
PSME2	5721
PSTPIP1	9051
PTCH1	5727
PTPN7	5778
PTX3	5806
PYHIN1	149628
RBKS	64080
RGN	9104
RGS1	5996
RNASE3	6037
RNASE6	6039
RNASE7	84659
RPE	6120
RPIA	22934
S100A8	6279
S100A9	6280
S1PR5	53637
SAMSN1	64092
SCARB1	949
SCO1	6341
SDHA	6389
SDHAF1	644096
SDHAF2	54949
SDHAF3	57001
SDHAF4	135154
SDHB	6390
SDHC	6391
SDHD	6392
SDS	10993
SECTM1	6398
SELENOP	6414
SEMA4A	64218
SERPINB9	5272
SERPING1	710
SESN2	83667
SIGLEC1	6614
SIGLEC10	89790
SIGLEC14	100049587
SIGLEC5	8778
SIGLEC7	27036
SKAP2	8935
SLAMF7	57823
SLAMF8	56833
SLC11A1	6556
SLC25A17	10478
SLC25A4	291
SLC27A2	11001
SLC2A1	6513
SLC2A3	6515
SLC2A4	6517
SLC2A5	6518
SLC2A6	11182
SLC31A2	1318
SLC38A6	145389
SLC4A7	9497
SLC7A5	8140
SLCO2B1	11309
SLCO5A1	81796
SLITRK4	139065
SLPI	6590
SOCS1	8651
SP100	6672
SPHK1	8877
SPI1	6688
SRGN	5552
STAP2	55620
STAT1	6772
STAT2	6773
STX11	8676
SUCLA2	8803
SUCLG1	8802
SUCLG2	8801
SURF1	6834
TACO1	51204
TALDO1	6888
TAP1	6890
TAP2	6891
TEK	7010
TGFBI	7045
TGFBR2	7048
TGM2	7052
THBD	7056
THEMIS2	9473
TIMMDC1	51300
TKT	7086
TKTL1	8277
TLR1	7096
TLR2	7097
TLR5	7100
TLR8	51311
TMEM126B	55863
TMEM154	201799
TNF	7124
TNFAIP8L2	79626
TNFRSF11A	8792
TNFRSF1B	7133
TNFSF10	8743
TNFSF13B	10673
TNFSF14	8740
TNFSF4	7292
TNFSF8	944
TNFSF9	8744
TNIP3	79931
TPST2	8459
TRAP1	10131
TREM1	54210
TREML2	79865
TREML4	285852
TTC19	54902
TYROBP	7305
UBE2L6	9246
ULBP1	80329
ULBP2	80328
UNC93B1	81622
UQCC1	55245
UQCC2	84300
UQCC3	790955
UQCR10	29796
UQCR11	10975
UQCRB	7381
UQCRC1	7384
UQCRC2	7385
UQCRFS1	7386
UQCRH	7388
UQCRHL	440567
UQCRQ	27089
VCAM1	7412
VCAN	1462
VENTX	27287
VSIG4	11326
VSTM1	284415
WARS	7453
XAF1	54739
