## Supplemental Table 7 for "Comprehensive Transcriptomic Analysis of COVID-19 Blood, Lung, and Airway"

### Sheet: All Drugs Targeting IPA UPRs
Supplemental Data 7a. Drugs Targeting IPA Upstream Regulators
Legend			PBMC-CoV2 vs. PBMC-CTL			Lung-CoV2 vs. Lung-CTL			BAL-CoV2 vs. PBMC-CoV2
†	FDA-approved		Target/Target Group	Drugs/Compounds		Target/Target Group	Drugs/Compounds		Target/Target Group	Drugs/Compounds
‡	Drug in development/clinical trials		IFNG	Amg 811‡		NFκB pathway inhibitors	CAY-10470P		Anti-IL17	Brodalumab†
P	Preclinical		CSF1	Sunitinib†			Quinacrine†			Ixekizumab†
^	Withdrawn from market		Anti-IL6	Imiquimod†			Quinoclamine			Secukinumab†
italics	Indirect targeting mechanism			PF-04236921‡			Auranofin†		CD3	Blinatumomab†
				Siltuximab†			BAY-11-7082P		FCER1	Omalizumab
				Sirukumab‡			BAY-11-7085P		PXR-ligand-PXR-Retinoic acid-RXRα	Retinol†
				Sarilumab†			Betulinic-acid‡			Fenretinide‡
				Tocilizumab†			Bicyclol†		IL13	Lebrikizumab†
				Vobarilizumab‡			Bindarit‡		IL2	Daclizumab†
			Anti-IFNA	AGS-009‡			Bortezomib†		FLT3LG	Midostaurin†
				Rontalizumab‡			Cepharanthine‡			Quizartinib‡
				Sifalimumab‡			CKD-712‡			Sorafenib†
				Anifrolumab‡			Closantel†			TCS-359P
			CD38	Daratumumab†			Curcumin†		IL3	Talacotuzumab†
				TAK-079‡			Edasalonexent‡		LIPE	Oxybenzone†
			TNKS	XAV-939P			Erythromycin†			Benzyl-benzoate†
			TGFB1	SB-431542P			EVP4593P		B4GALNT1	Dinutuximab†
				SB-525334P			E3330P		SIRT3	Tenovin-6P
			EGFR inhibitors	Brigatinib†			Ginsenoside-C-K‡		RNASE1	Citric acidP
				Dacomitinib†			Hexamethylenebisacetamide‡			Guanidine†
				Erlotinib†			Iguratimod†			L-aspartic-acid†
				Gefitinib†			IKK-2-inhibitor-V‡		EWSR1-FLI1	YK-4-279P
				Lapatinib†			MD-920‡		Nr1h	GW-4064P
				Osimertinib†			NFKB-activation-inhibitor-IIP		Anti-Hsp90	Alvespimycin‡
				Vandetanib†			Parthenolide‡			BIIB021‡
				CGP-52411P			Parthenolide-(-)P			GeduninP
				Afatinib†			Parthenolide-(alternate-stereo)P			GeldanamycinP
				AG-490P			Pyrrolidine-dithiocarbamateP			NVP-AUY922‡
				AG-494P			Ro-106-9920P			PU-H71‡
				BIBU-1361P			Sasapyrine†			Radicicol
				BIBX-1382‡			SesaminP			Tanespimycin‡
				ButeinP			SP-100030P		IL12	Ustekinumab†
				CP-724714‡			Ursolic-acid‡		JAK inhibitors	AT-9283‡
				Erbstatin-analogP			Verbascoside‡			Baricitinib†
				Lavendustin-a		IL12	Ustekinumab†			Cucurbitacin-I
				Lavendustin-c		Lymphotoxin	Etanercept†			Filgotinib‡
				RG-13022		IFNG	Amg 811‡			Ruxolitinib†
				Tyrphostin		Anti-IL17	Brodalumab†			Solcitinib‡
				TYRPHOSTIN-1			Ixekizumab†			Tofacitinib†
				TYRPHOSTIN-AG-1478P			Secukinumab†			Upadacitinib†
				TYRPHOSTIN-AG-18P		Anti-TNF	Etanercept†			AG-490P
				TYRPHOSTIN-AG-494P			Adalimumab†			Atiprimod‡
				TYRPHOSTIN-AG-555			Certolizumab pegol†			Atractylenolide-iP
				TYRPHOSTIN-AG-82			Golimumab†			AZD1480‡
				TYRPHOSTIN-AG-835P			Infliximab†			AZ960P
				WZ-3146P		Anti-IFNA	AGS-009‡			BMS-911543‡
				WZ-4002P			Rontalizumab‡			CEP-33779P
				Neratinib†			Sifalimumab‡			Curcumol‡
				AEE788‡			Anifrolumab‡			cyt387‡
				ARRY-334543‡		Anti-IL1	Canakinumab†			Decernotinib‡
				AST-1306‡			Anakinra†			Delgocitinib‡
				AV-412‡		IFNB1	PF-06823859‡			Fedratinib†
				AZD8931‡		TNFSF12	BIIB023‡			Ganoderic-acid-aP
				BMS-599626‡		TGM2	GK921P			Itacitinib‡
				BMS-690514‡			LDN-27219P			JAK3-inhibitor-VP
				Canertinib‡		RNASE1	Citric acidP			LY2784544‡
				CUDC-101‡			Guanidine†			NS-018‡
				FERb-033P			L-aspartic-acid†			NVP-BSK805P
				GW-583340P		APC	JW-67P			Pacritinib‡
				Mubritinib‡		NOS2	AR-C133057XX			Peficitinib†
				PD-168393P			DiphenyleneiodoniumP			PF-06651600‡
				Poziotinib‡			Pyrrolidine-dithiocarbamateP			Ruxolitinib-(S)P
				TAK-285‡		ETV6-NTRK3	Entrectinib†			TCS-21311P
				Tucatinib‡			GNF-5837P			TG-02‡
				Tyrphostin-AG-825P			Larotrectinib†			TG-101209P
				Tyrphostin-AG-879P		Interferon	Anti-IFNA			Thiram†
				XL647‡			Amg 811‡			WHI-P154P
			ERBB2	EGFR inhibitors			Anti-IFN OMEGA‡			XL019‡
			INSR inhibitors	Ceritinib†			PF-06823859‡			ZM-39923P
				Dovitinib‡		JAK inhibitors	AT-9283‡			1,2,3,4,5,6-hexabromocyclohexaneP
				GSK1838705AP			Baricitinib†		PRKCQ	Afimoxifene‡
				GSK1904529AP			Cucurbitacin-I			DexfosfoserineP
				Linsitinib‡			Filgotinib‡			GSK690693‡
				NVP-AEW541P			Ruxolitinib†			Sotrastaurin‡
				NVP-TAE684P			Solcitinib‡			Tamoxifen†
			BRD4	LY-303511P			Tofacitinib†		LCK	Aminogenistein
				AT-7519‡			Upadacitinib†			JW-7-24-1
				Alvocidib‡			AG-490P			PP-2P
				Roscovitine‡			Atiprimod‡			WH-4023
			VEGFR inhibitors	Lenvatinib†			Atractylenolide-iP		ROCK inhibitors	Fasudil†
				Pazopanib†			AZD1480‡			Ripasudil†
				Sorafenib†			AZ960P			GSK-429286AP
				Sunitinib†			BMS-911543‡			GSK-269962P
				ZM-306416P			CEP-33779P			KD025‡
			AKT inhibitors	10-DEBCP			Curcumol‡			LX7101‡
				A-443644			cyt387‡			OXA-06P
				BML-257			Decernotinib‡			RKI-1447P
				Deguelin			Delgocitinib‡			SB-772077BP
				Lonidamine†			Fedratinib†			SR-3677P
				Miltefosine†			Ganoderic-acid-aP			Y-39983‡
				MK-2206‡			Itacitinib‡			Y-27632P
			PPARG	Acetyl-farnesyl-cysteine†			JAK3-inhibitor-VP		Estrogen receptor antagonists	Tamoxifen†
				T-0070907P			LY2784544‡			Acolbifene‡
			PPARA	2-fluoropalmitic-acid			NS-018‡			Afimoxifene‡
				GW-6471P			NVP-BSK805P			Clomifene†
			HIF1A	CAY-10585			Pacritinib‡			Danazol†
				YC-1P			Peficitinib†			Endoxifen‡
			TBX2	1-Benzylimidazole			PF-06651600‡			Fulvestrant†
			STAT1	Sinensetin			Ruxolitinib-(S)P			G-15P
			IGF1R inhibitors	BMS-536924P			TCS-21311P			GDC-0927‡
				BMS-754807‡			TG-02‡			PHTPPP
				Ceritinib†			TG-101209P			Raloxifene†
				GSK-1904529AP			Thiram†			Toremifene†
				Linsitinib‡			WHI-P154P			Y-134P
				PQ-401P			XL019‡			ZK-164015P
			BAX	BAX-Channel-Blocker			ZM-39923P		AR	Androstenedione
			Drugs Predicted As Upstream Regulators (Inhibited)	GnRH analog			1,2,3,4,5,6-hexabromocyclohexaneP			BMS-641988
				Levodopa†		Tlr	Hydroxychloroquine†			Enzalutamide†
				MEL S3		Tnf (family) inhibitors	Anti-TNF			Flutamide†
				Calcitriol†			Dapirolizumab pegol‡			Nilutamide†
				CD 437			BIIB023‡		SHH	SANT-1P
				Ciprofloxacin†			Atacicept‡			SANT-2P
				ST1926			RC18‡		STAT1	Sinensetin
				5-fluorouracil†			Amg 570‡		EPAS1	Cephaeline
				Sirolimus†			Belimumab†			YC-1P
				Medroxyprogesterone acetate†			Blisibimod‡			TC-S-7009P
				Valproic acid†			Tabalumab‡			PT-2385‡
				BMS-690514‡		Drugs Predicted As Upstream Regulators (Inhibited)	Alefacept		GATA3	Cyclosporin-a†
				Panobinostat†			Etanercept†			Simvastatin†
				BMS-754807‡			Fontolizumab			Tacrolimus†
							Leuprolide†		TEAD2	OleoylethanolamideP
							Hydrogen peroxide		IKZF3	Lenalidomide†
							ATP		ATF2	Ephedrine-(racemic)†
							Hydroquinone†		ITGB2	BMS-587101‡
							Nitric oxide			Simvastatin†
							Estriol†		TLR3	CU-CPT-4aP
							Norepinephrine†		Anti-IL6	Imiquimod†
							D-glucose			PF-04236921‡
							Sphingosine-1-phosphate			Siltuximab†
							Dexamethasone†			Sirukumab‡
							Methylprednisolone†			Sarilumab†
							Raloxifene†			Tocilizumab†
							3-deazaneplanocinP			Vobarilizumab‡
							Dalfampridine†		Drugs Predicted As Upstream Regulators (Inhibited)	15-deoxy-delta-12,14-PGJ 2
							Medroxyprogesterone acetate†			Hydrocortisone†
							Lithium chloride			SB203580
							Chloropromazine			JAK inhibitor I
							Tofacitinib†			UM101
							Nelfinavir†			Z-DEVD-FMK
							Chloroquine†			Triptolide‡
							Quercetin†			Etretinate^

### Sheet: CLUE Drugs vs. IPA Drugs
Supplemental Data 7b. CLUE-predicted drugs compared to IPA-predicted drugs
	CLUE Drugs Count						IPA Drugs Count
Drug Mechanism	PBMC	Avg CsC	Lung	Avg CsC	BAL	Avg CsC	PBMC	Lung	BAL
adrenergic receptor antagonist	2	-80.43
AKT inhibitor	3	-88.5467					5	2	1
ALK inhibitor	1	-94.43					1
ALK tyrosine kinase receptor inhibitor	1	-86.01					3	1
AMPK inhibitor	1	-82.05
angiogenesis inhibitor	1	-96.38					4		3
apoptosis protein inhibitor	1	-87.24
ATPase inhibitor					1	-76.71		1
Aurora kinase inhibitor	1	-77.64						1	1
BCL inhibitor	2	-85.56					1
Beta-adrenergic receptor agonist			1	-77.52
breast cancer resistance protein inhibitor					1	-75.38
calcineurin inhibitor	1	-78.31							2
casein kinase inhibitor	2	-86.53					1
caspase activator	1	-83.1						1
CDC inhibitor	2	-88.04
CDK inhibitor	9	-91.7489					4	1	1
ceramide glucosyltransferase inhibitor	1	-86.84
CHK inhibitor	1	-89.92
c-Met inhibitor	1	-81.23
cytotoxic	1	-83.29
Dihydrofolate reductase inhibitor	1	-91.34
DNA binding	1	-87.03
DNA dependent protein kinase inhibitor			1	-81.48
DNA synthesis inhibitor	3	-91.13
EGFR inhibitor	1	-77.85					45	3	1
Estrogen receptor antagonist	1	-93.9						2	14
exportin antagonist	1	-88.39
FLT3 inhibitor	1	-94.22					3	4	8
focal adhesion kinase inhibitor	1	-97.29
GLCNAC phosphotransferase inhibitor	1	-80.89
Glucocorticoid receptor agonist			1	-81.36				2	1
Glycogen synthase kinase inhibitor	2	-77.145
guanylate cyclase activator					1	-92.34	1		1
HDAC inhibitor	14	-87.65			5	-84.89	2
hypoxia inducible factor activator	2	-86.825
HSP inhibitor	1	-82.16						1	9
IGF-1 inhibitor	1	-94.01					1
IKK inhibitor	3	-92.5833						1
IMPDH inhibitor	2	-94.935
interacts with the lipids in the membranes of the acrosome and the midpiece of the sperm	1	-83.23
JAK inhibitor	1	-98.2					2	39	41
JNK inhibitor	2	-90.7
MDM inhibitor	1	-88.9
MEK inhibitor	1	-90.15
microtubule inhibitor	1	-78.48
mitochondrial oxidative phosphorylation uncoupler	1	-81.34
MTOR inhibitor	7	-91.36			1	-78.75	2	1
Norepinephrine reuptake inhibitor			1	-75.69
opioid receptor antagonist	1	-85.36
p38 MAPK inhibitor					1	-76.13			1
PARP inhibitor	1	-92.41					1
PDGFR tyrosine kinase receptor inhibitor	1	-96.51					6		2
photoactivated to produce toxic reactive oxygen species	1	-83.17
PI3K inhibitor	5	-87.868					2	1
PKC activator	3	-85.73
PKC inhibitor	1	-89.46						1	4
Progesterone receptor agonist			1	-80.79			1	1	1
protein kinase inhibitor	2	-84.795					1	2	2
Protein synthesis inhibitor	1	-75.81	2	-84.79			1		2
protein tyrosine kinase inhibitor	1	-82.98					4
RAR agonist	1	-94.89					1		2
Reverse transcriptase inhibitor			1	-80.07
Ribonucleotide reductase inhibitor	4	-87.75
RNA polymerase inhibitor	1	-82.49							1
RNA synthesis inhibitor	1	-89.52
smoothened receptor antagonist	1	-81.13							2
Topoisomerase inhibitor	11	-95.0336						1
T-type calcium channel blocker	1	-80.04
Tubulin inhibitor			4	-82.36
tyrosine phosphatase inhibitor	1	-87.46						1

### Sheet: IPA Drugs Unique from CLUE
Supplemental Data 7c. Unique IPA-predicted drugs by mechanism of action
Unique IPA Drugs Count
Drug Mechanism	PBMC	Lung	BAL
Abl kinase inhibitor	1	1	1
ACE inhibitor	1
acetylcholinesterase inhibitor		1
activator of soluble guanylyl cyclase	1		1
adiponectin receptor agonist		1
adrenergic receptor agonist		1	1
aldehyde dehydrogenase inhibitor		1
aldose reductase inhibitor		1
algicide		1
ALK expression enhancer		1	1
ALK tyrosine kinase receptor mutant inhibitor	1
Anti-B4GALNT1			1
Anti-CD19			1
Anti-CD2		1
Anti-CD3			1
Anti-CD38	2
Anti-CD40LG		1
Anti-FCER1A			1
Anti-ICOSLG		1
Anti-IFNAR1	1	1
Anti-IFNB1		1
Anti-IFNG	1	2
Anti-IFNW1		1
Anti-IL1		2
Anti-IL13			1
Anti-IL17		2	2
Anti-IL17 receptor		1	1
Anti-IL2R			1
Anti-IL3R			1
Anti-IL6	3		3
Anti-IL6 receptor	3		3
antimalarial agent		2
Anti-MS4A2			1
Anti-TNF	1	5	2
Anti-TNFSF12		1
Anti-TNFSF13		3
Anti-TNFSF13B		5
AP inhibitor		1
apoptosis stimulant	3	2	2
AR antagonist			4
ATP citrase lyase inhibitor			1
bacterial DNA gyrase inhibitor	1
Bcr-Abl kinase inhibitor		1	1
Benzodiazepine receptor agonist	1
binding of RNA helicase A to the transcription factor EWS-FLI1 inhibitor			1
calcium channel activator			1
calcium sensitizer			2
CCN expression inhibitor		1
CCR expression inhibitor	1
cell cycle inhibitor	4		1
cereblon inhibitor			1
chitinase inhibitor		1
cholesterol inhibitor		1	2
coagulation factor inhibitor		1	1
colony stimulating factor			1
corticosteroid agonist		1	1
COX inhibitor	2	2	1
CSFR antagonist	1
cyclin inhibitor			1
cyclophilin inhibitor			1
cytochrome C release inhibitor	1
cytochrome P450 inhibitor		2	1
cytokine production inhibitor		2
diacylglycerol O acyltransferase inhibitor		1
differentiation inducer		1
disease modifying antirheumatic drug		2	1
DNA directed DNA polymerase inhibitor			1
DNA inhibitor		2
DNA methyltransferase inhibitor		1
dopamine precursor	1
endoglin expression enhancer		1	1
ErbB2 tyrosine kinase inhibitor	2	1	1
Estrogen receptor agonist		2	2
estrogen receptor modulator			2
EWS-FLI1 inhibitor			1
FGFR inhibitor	2
FK506-binding protein inhibitor			1
free radical scavenger		2
FtsZ inhibitor		1
FXR agonist			1
glucocorticoid receptor modulator		1
glucokinase inhibitor	1
glucose 6 phosphatase inhibitor		1
glucose-dependent insulinotropic receptor agonist			1
glucosidase inhibitor		1
GnRH agonist	1	1
growth factor receptor inhibitor		1
histamine release inhibitor			1
histone lysine methyltransferase inhibitor		1
histone N-acetyltransferase inhibitor		1
HIV integrase inhibitor		2
HIV protease inhibitor		1
hypercalcaemic agent	1
hypoxia inducible factor inhibitor	2		3
IFNA inhibitor	3	3
IL12/23 inhibitor		1	1
immunostimulant			1
immunosuppressant		2	4
inhibitor of methylation of endogenous isoprenylated proteins	1
insulin expression inhibitor			2
insulin growth factor receptor inhibitor	6
insulin receptor ligand	2
integrin antagonist			1
interferon inducer	1		1
interleukin inhibitor	1		2
kinase inhibitor	1		1
KIT inhibitor	5		3
LCK inhibitor			1
Leucine rich repeat kinase inhibitor	1		1
LIM kinase inhibitor			1
lipase inhibitor			2
lipocortin synthesis stimulant		1	1
lipoxygenase inhibitor		1
luteinizing hormone releasing hormone antagonist			1
macrolide calcineurin inhibitor			1
MAPK inhibitor		1	2
MCL1 inhibitor	1
melanin inhibitor		1
membrane integrity inhibitor	1		1
metallic radical formation stimulant		1	1
mitotic inhibitor		1	1
monoamine oxidase inhibitor		1
multi targeted kinase inhibitor			1
NADH-ubiquinone oxidoreductase (Complex I) inhibitor	1
NADPH oxidase inhibitor		1
NFκB pathway activator		1
NFκB pathway inhibitor	2	33
nitric oxide synthase inhibitor		1
opioid receptor ligand			1
PDGFR inhibitor	1
phorbol ester-induced ornithine decarboxylase (ODC) activity suppressor	1
phospholipase inhibitor		1
PKA inhibitor			1
polar auxin transport inhibitor		1
potassium channel blocker		1	1
PPAR receptor agonist			1
PPAR receptor antagonist	3		1
prostanoid receptor antagonist		1
protease inhibitor			1
Proteasome inhibitor	1	2
proto-oncogene tyrosine protein kinase inhibitor		1
pyruvate dehydrogenase kinase inhibitor			1
quorum sensing signaling modulator		1
RAF inhibitor	2		1
receptor tyrosine protein kinase inhibitor	7
RET tyrosine kinase inhibitor	3		2
retinoid receptor agonist			1
RNA directed RNA polymerase inhibitor			1
ROCK inhibitor			12
rotamase inhibitor			1
SARS coronavirus 3C-like protease inhibitor		1
secretory phospholipase inhibitor
selective estrogen receptor modulator		1	5
SIRT activator	1	1
SIRT inhibitor			1
sodium channel blocker		1
soluble epoxide hydrolase inhibitor			1
Src inhibitor	1		3
Src tyrosine kinase inhibitor	1
STAT inhibitor		4	3
steroid 5alpha-reductase inhibitor	1
steroid derivative with antigonadotropic and anti-estrogenic activities			1
steroidal receptor agonist		1
stress activated protein kinase inhibitor			1
survivin inhibitor	1
T cell inhibitor	1		2
tau aggregation inhibitor		1
testosterone receptor agonist			1
TGF beta receptor inhibitor	2
thioredoxin reductase inhibitor		1
thromboxane synthase inhibitor	1
thymidylate synthase inhibitor	1
tissue transglutaminase inhibitor		1
TLR agonist	1		1
TLR inhibitor			1
TNF modulator			1
TNKS inhibitor	1
TP53 activator		2
transglutaminase inhibitor		1
tropomyosin receptor kinase inhibitor		1
tumor apoptosis inducer			1
tyrosine kinase inhibitor	16	2	2
VEGFR inhibitor	13		2
vitamin D receptor agonist	1
WNT pathway inhibitor		1
xanthine oxidase inhibitor		2
XIAP inhibitor	1
